# Fertility of Pedicellate Spikelets in Sorghum is Controlled by a Jasmonic Acid Regulatory Module

**DOI:** 10.1101/773564

**Authors:** Nicholas Gladman, Yinping Jiao, Young Koung Lee, Lifang Zhang, Ratan Chopra, Michael Regulski, Gloria Burow, Chad Hayes, Shawn A. Christensen, Lavanya Dampanaboina, Junping Chen, John Burke, Doreen Ware, Zhanguo Xin

## Abstract

As in other cereal crops, the panicles of sorghum (*Sorghum bicolor* (L.) *Moench*) comprise two types of floral spikelets (grass flowers). Only sessile spikelets (SSs) are capable of producing viable grains, whereas pedicellate spikelets (PSs) cease development after initiation and eventually abort. Consequently, grain number per panicle (GNP) is lower than the total number of flowers produced per panicle. The mechanism underlying this differential fertility is not well understood. To investigate this issue, we isolated a series of EMS-induced *multiseeded* (*msd*) mutants that result in full spikelet fertility, effectively doubling GNP. Previously, we showed that MSD1 is a TCP (Teosinte branched/Cycloidea/PCF) transcription factor that regulates jasmonic acid (JA) biosynthesis, and ultimately floral sex organ development. Here, we show that *MSD2* encodes a lipoxygenase (LOX) that catalyzes the first committed step of JA biosynthesis. Further, we demonstrate that MSD1 binds to the promoters of *MSD2* and other JA pathway genes. Together, these results show that a JA-induced module regulates sorghum panicle development and spikelet fertility. The findings advance our understanding of inflorescence development and could lead to new strategies for increasing GNP and grain yield in sorghum and other cereal crops.

**Significance:** Through a single base pair mutation, grain number can be increased by ~200% in the globally important crop *Sorghum bicolor*. This mutation affects the expression of an enzyme, MSD2, that catalyzes the jasmonic acid pathway in developing floral meristems. The global gene expression profile in this enzymatic mutant is similar to that of a transcription factor mutant, *msd1*, indicating that disturbing any component of this regulatory module disrupts a positive feedback loop that occurs normally due to regular developmental perception of jasmonic acid. Additionally, the MSD1 transcription factor is able to regulate *MSD2* in addition to other jasmonic acid pathway genes, suggesting that it is a primary transcriptional regulator of this hormone signaling pathway in floral meristems.
