## Supplemental Tables 1 and 2 and Supplemental Data 1 for "Fertility of Pedicellate Spikelets in Sorghum is Controlled by a Jasmonic Acid Regulatory Module": Supplemental Table 1_jms.txt

Gene stable ID	Variant consequence	wt_allele	mut_allele	Variant name	Chromosome/scaffold name	Chromosome/scaffold position start (bp)	Chromosome/scaffold position end (bp)	Strand	genotype1	genotype2	Sample name
SORBI_3001G125700	missense_variant	G	A	tmp_1_9918003_G_A	1	9897502	9897502	1	A	A	ARS177
SORBI_3001G125700	missense_variant	G	A	tmp_1_9919443_G_A	1	9898942	9898942	1	G	A	ARS132
SORBI_3001G125700	splice_region_variant	G	A	tmp_1_9919682_G_A	1	9899181	9899181	1	G	A	ARS2
SORBI_3001G125700	splice_region_variant	G	A	tmp_1_9920198_G_A	1	9899697	9899697	1	G	A	ARS120
SORBI_3001G125700	splice_region_variant	G	A	tmp_1_9920198_G_A	1	9899697	9899697	1	G	A	ARS129
SORBI_3001G125700	missense_variant	G	A	tmp_1_9920762_G_A	1	9900261	9900261	1	G	A	ARS11
SORBI_3001G125700	splice_donor_variant	G	A	tmp_1_9920762_G_A	1	9900261	9900261	1	G	A	ARS11
SORBI_3001G125800	missense_variant	G	A	tmp_1_9923707_G_A	1	9903206	9903206	1	G	A	ARS64
SORBI_3001G125800	missense_variant	G	A	tmp_1_9923884_G_A	1	9903383	9903383	1	G	A	ARS38
SORBI_3001G125800	missense_variant	C	T	tmp_1_9924257_C_T	1	9903756	9903756	1	C	T	ARS95
SORBI_3001G125800	splice_region_variant	G	A	tmp_1_9925383_G_A	1	9904882	9904882	1	G	A	ARS37
SORBI_3001G125800	missense_variant	C	T	tmp_1_9925758_C_T	1	9905257	9905257	1	C	T	ARS24
SORBI_3001G125800	missense_variant	C	T	tmp_1_9925910_C_T	1	9905409	9905409	1	C	T	ARS82
SORBI_3001G125800	missense_variant	C	T	tmp_1_9928582_C_T	1	9908081	9908081	1	C	T	ARS17
SORBI_3001G125800	splice_region_variant	C	T	tmp_1_9928582_C_T	1	9908081	9908081	1	C	T	ARS17
SORBI_3001G125900	missense_variant	C	T	tmp_1_9937163_C_T	1	9916672	9916672	1	T	T	ARS68
SORBI_3001G125900	stop_gained	G	A	tmp_1_9937248_G_A	1	9916757	9916757	1	G	A	ARS84
SORBI_3001G125900	splice_region_variant	C	T	tmp_1_9938164_C_T	1	9917673	9917673	1	C	T	ARS213
SORBI_3001G125900	missense_variant	G	A	tmp_1_9938698_G_A	1	9918207	9918207	1	G	A	ARS151
SORBI_3001G125900	missense_variant	C	T	tmp_1_9938823_C_T	1	9918332	9918332	1	C	T	ARS156
SORBI_3001G125900	missense_variant	C	T	tmp_1_9939662_C_T	1	9919171	9919171	1	T	T	ARS108
SORBI_3001G125900	missense_variant	C	T	tmp_1_9940658_C_T	1	9920167	9920167	1	C	T	ARS75
SORBI_3001G125900	missense_variant	C	T	tmp_1_9941405_C_T	1	9920914	9920914	1	C	T	ARS24
SORBI_3001G483400	missense_variant	G	A	tmp_1_68386823_G_A	1	75467969	75467969	1	G	A	ARS145
SORBI_3001G483400	missense_variant	C	T	tmp_1_68389999_C_T	1	75471145	75471145	1	C	T	ARS241
SORBI_3001G483400	missense_variant	C	T	tmp_1_68389999_C_T	1	75471145	75471145	1	C	T	ARS246
SORBI_3001G483400	missense_variant	C	T	tmp_1_68390038_C_T	1	75471184	75471184	1	C	T	ARS22
SORBI_3003G385500	missense_variant	G	A	tmp_3_69833301_G_A	3	69797766	69797766	1	G	A	ARS241
SORBI_3003G385500	missense_variant	C	T	tmp_3_69833657_C_T	3	69798122	69798122	1	C	T	ARS243
SORBI_3003G385500	missense_variant	G	A	tmp_3_69834747_G_A	3	69799212	69799212	1	A	A	ARS23
SORBI_3003G385500	missense_variant	G	A	tmp_3_69835020_G_A	3	69799485	69799485	1	G	A	ARS168
SORBI_3003G385500	missense_variant	C	T	tmp_3_69835504_C_T	3	69799969	69799969	1	T	T	ARS195
SORBI_3003G385900	missense_variant	G	A	tmp_3_69864550_G_A	3	69828898	69828898	1	G	A	ARS214
SORBI_3003G385900	missense_variant	C	T	tmp_3_69865139_C_T	3	69829487	69829487	1	C	T	ARS19
SORBI_3004G078600	missense_variant	C	T	tmp_4_6503246_C_T	4	6461811	6461811	1	C	T	ARS206
SORBI_3004G078600	missense_variant	G	A	tmp_4_6503308_G_A	4	6461873	6461873	1	G	A	ARS247
SORBI_3004G078600	stop_gained	C	T	tmp_4_6503676_C_T	4	6462241	6462241	1	T	T	ARS226
SORBI_3004G078600	missense_variant	C	T	tmp_4_6503782_C_T	4	6462347	6462347	1	C	T	ARS61
SORBI_3004G078600	missense_variant	C	T	tmp_4_6505011_C_T	4	6463576	6463576	1	C	T	ARS172
SORBI_3004G078600	missense_variant	C	T	tmp_4_6506434_C_T	4	6464999	6464999	1	C	T	ARS6
SORBI_3006G095600	missense_variant	G	A	tmp_6_47485843_G_A	6	46567542	46567542	1	G	A	ARS49
SORBI_3006G095600	missense_variant	G	A	tmp_6_47486610_G_A	6	46568309	46568309	1	G	A	ARS133
SORBI_3006G095600	missense_variant	C	T	tmp_6_47487006_C_T	6	46568705	46568705	1	C	T	ARS27
SORBI_3006G095600	splice_acceptor_variant	G	A	tmp_6_47487513_G_A	6	46569212	46569212	1	G	A	ARS105
SORBI_3006G095600	missense_variant	C	T	tmp_6_47487541_C_T	6	46569240	46569240	1	C	T	ARS92
SORBI_3006G095600	missense_variant	G	A	tmp_6_47487823_G_A	6	46569522	46569522	1	G	A	ARS67
SORBI_3006G095600	missense_variant	C	T	tmp_6_47488026_C_T	6	46569725	46569725	1	C	T	ARS46
SORBI_3006G095600	missense_variant	G	A	tmp_6_47488163_G_A	6	46569862	46569862	1	G	A	ARS38
SORBI_3006G095600	missense_variant	G	A	tmp_6_47488256_G_A	6	46569955	46569955	1	A	A	ARS31
SORBI_3006G095600	missense_variant	C	T	tmp_6_47488613_C_T	6	46570312	46570312	1	C	T	ARS223
SORBI_3006G248300	missense_variant	G	A	tmp_6_59743739_G_A	6	58764262	58764262	1	G	A	ARS49
SORBI_3006G248300	missense_variant	C	T	tmp_6_59744535_C_T	6	58765058	58765058	1	C	T	ARS223
SORBI_3006G248300	splice_region_variant	C	T	tmp_6_59744535_C_T	6	58765058	58765058	1	C	T	ARS223
SORBI_3006G248300	missense_variant	C	T	tmp_6_59744700_C_T	6	58765223	58765223	1	C	T	ARS205
SORBI_3006G248300	missense_variant	C	T	tmp_6_59746235_C_T	6	58766758	58766758	1	C	T	ARS244
SORBI_3007G210400	missense_variant	G	A	tmp_7_62707407_G_A	7	63895166	63895166	1	A	A	ARS94
SORBI_3007G210400	missense_variant	C	T	tmp_7_62707633_C_T	7	63895392	63895392	1	C	T	ARS213
SORBI_3007G210400	missense_variant	C	T	tmp_7_62708083_C_T	7	63895842	63895842	1	C	T	ARS190
SORBI_3007G210400	missense_variant	C	T	tmp_7_62708742_C_T	7	63896501	63896501	1	C	T	ARS54
SORBI_3007G210400	missense_variant	G	A	tmp_7_62708836_G_A	7	63896595	63896595	1	G	A	ARS19
SORBI_3008G157900	missense_variant	C	T	tmp_8_51746801_C_T	8	59054314	59054314	1	C	T	ARS86
SORBI_3008G157900	missense_variant	G	A	tmp_8_51747725_G_A	8	59055238	59055238	1	G	A	ARS60
SORBI_3008G157900	missense_variant	G	A	tmp_8_51747929_G_A	8	59055442	59055442	1	G	A	ARS74
SORBI_3008G191000	missense_variant	G	A	tmp_8_55270578_G_A	8	62496901	62496901	1	G	A	ARS108
SORBI_3008G191000	missense_variant	G	A	tmp_8_55271302_G_A	8	62497625	62497625	1	G	A	ARS22
SORBI_3008G191000	missense_variant	G	A	tmp_8_55271895_G_A	8	62498218	62498218	1	G	A	ARS45
SORBI_3008G191000	missense_variant	C	T	tmp_8_55271978_C_T	8	62498301	62498301	1	C	T	ARS124
SORBI_3008G191000	missense_variant	G	A	tmp_8_55271990_G_A	8	62498313	62498313	1	G	A	ARS86
